# Picophytoplankton Implicated in Productivity and Biogeochemistry in the North Pacific Transition Zone

**DOI:** 10.1101/2025.05.29.656823

**Authors:** Rebecca S. Key, Sacha N. Coesel, Mary R. Gradoville, Rhonda L. Morales, Hanna Farnelid, Jonathan P. Zehr, E. Virginia Armbrust, Bryndan P. Durham

## Abstract

Marine phytoplankton are central to global seascapes, acting as key conduits in element cycling and oceanic food webs. Phytoplankton cell size spans several orders of magnitude (0.2 to >200 µm) and is an important trait that governs metabolism. Yet, the vast taxonomic diversity within phytoplankton size classes makes it challenging to link specific taxa to bulk community changes in productivity and elemental stoichiometry. To explore phytoplankton biogeography and biogeochemical roles in field populations, we analyzed three years of 16S and 18S rRNA gene amplicon sequencing variant (ASV) data alongside biochemical measurements across the dynamic latitudinal gradient of the North Pacific Transition Zone. We (1) identified picophytoplankton community members associated with patterns in net community production (NCP), particulate organic carbon (POC), and particulate organic nitrogen (PON), and (2) uncovered co-occurring species that may influence their growth and abundance. Multivariate linear mixed modeling revealed that occurrence of chlorophytes explained 22.6% of NCP values, followed by stramenopiles and cyanobacteria. In contrast, POC and PON spatial patterns were best explained by chlorophyte and dinoflagellate spatial patterns. Weighted co-expression network analysis further showed NCP, POC, and PON correlations with a subset of ∼40 ASVs belonging to chlorophytes, cyanobacteria, stramenopiles, haptophytes, and dinoflagellates that range in trophic strategy. Association network inference recapitulated these findings and revealed additional co-occurring phytoplankton, grazers, and heterotrophic bacteria. Together, our integrated computational analyses identified key picophytoplankton and co-occurring mixotrophs as major contributors to shaping regional biogeochemical dynamics in the North Pacific Ocean.

**Importance:** Phytoplankton mediate key biogeochemical processes in dynamic oceanic transition zones. Yet, their vast cell size range and taxonomic diversity makes it challenging to link specific taxa to bulk community changes in productivity and elemental stoichiometry. By integrating molecular and biogeochemical measurements from the North Pacific Transition Zone using combined network and multivariate modeling, we identified specific picophytoplankton strongly linked to community production and organic nutrients levels. These picophytoplankton included specific members of cyanobacteria, pelagophytes, haptophytes, and chlorophytes, and formed tight associations with several nano- and pico-sized protistan mixotrophs highlighting how top-down interactions and microbial consortia shape community structure and elemental fluxes. Our work establishes key microbial players that may control fundamental ecosystem processes like carbon and nitrogen cycling and offers a computational framework to track and identify “microbial neighborhoods” that underpin biogeochemical features of an ecosystem.
