## Supplementary material for "Picophytoplankton Implicated in Productivity and Biogeochemistry in the North Pacific Transition Zone": Sample metadata (CSV)

time_UTC	sampleID	year	cruise	latitude	longitude	depth	filter	collection	region	NCP	PON	POC
2016-04-20 16:10:00	63683	2016	G1	23.297	158	15	3	CTD	NPSG	NA	0.303147300740663	2.03086944192387
2016-04-20 16:10:00	63684	2016	G1	23.297	158	15	0.2	CTD	NPSG	NA	0.303147300740663	2.03086944192387
2016-04-20 16:10:00	63685	2016	G1	23.297	158	15	3	CTD	NPSG	NA	0.303147300740663	2.03086944192387
2016-04-20 16:10:00	63686	2016	G1	23.297	158	15	0.2	CTD	NPSG	NA	0.303147300740663	2.03086944192387
2016-04-21 02:45:00	63693	2016	G1	23.36	157.57	110	3	CTD	NPSG	NA	0.345535504018267	2.15418972225727
2016-04-21 02:45:00	63694	2016	G1	23.36	157.57	110	0.2	CTD	NPSG	NA	0.345535504018267	2.15418972225727
2016-04-21 15:30:00	63711	2016	G1	24.41	157.6	15	3	CTD	NPSG	NA	0.281871127934017	1.64606223173865
2016-04-21 15:30:00	63712	2016	G1	24.41	157.6	15	0.2	CTD	NPSG	NA	0.281871127934017	1.64606223173865
2016-04-22 16:05:00	63727	2016	G1	28.08	158	15	3	CTD	NPSG	NA	0.269825940968541	1.6123669756696
2016-04-22 16:05:00	63728	2016	G1	28.08	158	15	0.2	CTD	NPSG	NA	0.269825940968541	1.6123669756696
2016-04-23 03:00:00	63737	2016	G1	28.08	158	90	3	CTD	NPSG	10.1871	0.313447283356329	2.29100741078962
2016-04-23 03:00:00	63738	2016	G1	28.08	158	90	0.2	CTD	NPSG	10.1871	0.313447283356329	2.29100741078962
2016-04-23 16:00:00	63757	2016	G1	29.27	157.59	15	3	CTD	NPSG	8.04545	0.340199331497427	2.19803252290102
2016-04-23 16:00:00	63758	2016	G1	29.27	157.59	15	0.2	CTD	NPSG	8.04545	0.340199331497427	2.19803252290102
2016-04-24 16:00:00	63777	2016	G1	32.35	158	15	3	CTD	STZ	9.31956	0.567571718998611	3.32538200015177
2016-04-24 16:00:00	63778	2016	G1	32.35	158	15	0.2	CTD	STZ	9.31956	0.567571718998611	3.32538200015177
2016-04-24 16:00:00	63779	2016	G1	32.35	158	15	3	CTD	STZ	9.31956	0.567571718998611	3.32538200015177
2016-04-24 16:00:00	63780	2016	G1	32.35	158	15	0.2	CTD	STZ	9.31956	0.567571718998611	3.32538200015177
2016-04-25 02:30:00	63795	2016	G1	32.41	157.59	60	3	CTD	STZ	7.38069	0.795707067603353	4.6999587523399
2016-04-25 02:30:00	63796	2016	G1	32.41	157.59	60	0.2	CTD	STZ	7.38069	0.795707067603353	4.6999587523399
2016-04-25 15:45:00	63835	2016	G1	34.03	158	15	3	CTD	NTZ	6.68169	0.775948681157364	4.06825312388977
2016-04-25 15:45:00	63836	2016	G1	34.03	158	15	0.2	CTD	NTZ	6.68169	0.775948681157364	4.06825312388977
2016-04-25 15:45:00	63837	2016	G1	34.03	158	15	3	CTD	NTZ	6.68169	0.775948681157364	4.06825312388977
2016-04-25 15:45:00	63838	2016	G1	34.03	158	15	0.2	CTD	NTZ	6.68169	0.775948681157364	4.06825312388977
2016-04-26 15:50:00	63857	2016	G1	37.17	157.59	15	3	CTD	NTZ	5.24993	0.867514021976143	4.64258942941937
2016-04-26 15:50:00	63858	2016	G1	37.17	157.59	15	0.2	CTD	NTZ	5.24993	0.867514021976143	4.64258942941937
NA	63879	2016	G1	36.342	158.002	15	3	CTD	NTZ	NA	NA	NA
NA	63880	2016	G1	36.342	158.002	15	0.2	CTD	NTZ	NA	NA	NA
NA	63881	2016	G1	36.342	158.002	15	3	CTD	NTZ	NA	NA	NA
NA	63882	2016	G1	36.342	158.002	15	0.2	CTD	NTZ	NA	NA	NA
2016-04-28 04:45:00	63903	2016	G1	36.34076	158.0005	65	3	CTD	NTZ	3.92849	1.48098822737421	8.07360975762492
2016-04-28 04:45:00	63904	2016	G1	36.34076	158.0005	65	0.2	CTD	NTZ	3.92849	1.48098822737421	8.07360975762492
2016-04-28 15:45:00	63919	2016	G1	35.278	158	15	3	CTD	NTZ	-0.273047	0.978154858058334	5.00174439374993
2016-04-28 15:45:00	63920	2016	G1	35.278	158	15	0.2	CTD	NTZ	-0.273047	0.978154858058334	5.00174439374993
2016-04-29 07:15:00	63951	2016	G1	36.34469	157.5933	0	3	UW	NTZ	1.42079	1.00712794805234	5.1788490714993
2016-04-29 07:15:00	63952	2016	G1	36.34469	157.5933	0	0.2	UW	NTZ	1.42079	1.00712794805234	5.1788490714993
NA	63963	2016	G1	36.34469	157.5933	15	3	CTD	NTZ	NA	NA	NA
NA	63964	2016	G1	36.34469	157.5933	15	0.2	CTD	NTZ	NA	NA	NA
NA	63965	2016	G1	36.34469	157.5933	15	3	CTD	NTZ	NA	NA	NA
NA	63966	2016	G1	36.34469	157.5933	15	0.2	CTD	NTZ	NA	NA	NA
2016-04-30 15:45:00	64039	2016	G1	33.055	158.001	15	3	CTD	NTZ	9.98358	0.942595669002181	5.04368883748865
2016-04-30 15:45:00	64040	2016	G1	33.055	158.001	15	0.2	CTD	NTZ	9.98358	0.942595669002181	5.04368883748865
2016-04-30 15:45:00	64041	2016	G1	33.055	158.001	15	3	CTD	NTZ	9.98358	0.942595669002181	5.04368883748865
2016-04-30 15:45:00	64042	2016	G1	33.055	158.001	15	0.2	CTD	NTZ	9.98358	0.942595669002181	5.04368883748865
2016-05-01 15:30:00	64076	2016	G1	29.42	158	15	3	CTD	NPSG	3.54696	0.493318290143286	3.0151676849977
2016-05-01 15:30:00	64077	2016	G1	29.42	158	15	0.2	CTD	NPSG	3.54696	0.493318290143286	3.0151676849977
2016-05-01 15:30:00	64078	2016	G1	29.42	158	15	3	CTD	NPSG	3.54696	0.493318290143286	3.0151676849977
2016-05-01 15:30:00	64079	2016	G1	29.42	158	15	0.2	CTD	NPSG	3.54696	0.493318290143286	3.0151676849977
2017-05-28 06:44:00	68486	2017	G2	21.3197	158	15	3	CTD	NPSG	NA	NA	NA
2017-05-28 06:44:00	68487	2017	G2	21.3197	158	15	0.2	CTD	NPSG	NA	NA	NA
2017-05-28 06:44:00	68488	2017	G2	21.3197	158	15	3	CTD	NPSG	NA	NA	NA
2017-05-28 06:44:00	68489	2017	G2	21.3197	158	15	0.2	CTD	NPSG	NA	NA	NA
2017-05-29 14:27:00	68498	2017	G2	25.7683	158	15	3	CTD	NPSG	-0.740431	NA	NA
2017-05-29 14:27:00	68499	2017	G2	25.7683	158	15	0.2	CTD	NPSG	-0.740431	NA	NA
2017-05-29 14:27:00	68500	2017	G2	25.7683	158	15	3	CTD	NPSG	-0.740431	NA	NA
2017-05-29 14:27:00	68501	2017	G2	25.7683	158	15	0.2	CTD	NPSG	-0.740431	NA	NA
2017-05-30 13:34:00	68526	2017	G2	28.47083	158	15	3	CTD	NPSG	0.517083	0.232223889874167	1.47475779077434
2017-05-30 13:34:00	68527	2017	G2	28.47083	158	15	0.2	CTD	NPSG	0.517083	0.232223889874167	1.47475779077434
2017-05-30 13:34:00	68528	2017	G2	28.47083	158	15	3	CTD	NPSG	0.517083	0.232223889874167	1.47475779077434
2017-05-30 13:34:00	68529	2017	G2	28.47083	158	15	0.2	CTD	NPSG	0.517083	0.232223889874167	1.47475779077434
2017-05-31 13:42:00	68545	2017	G2	32.25811	158	15	3	CTD	NPSG	2.438515	0.291359745412226	1.84684261483178
2017-05-31 13:42:00	68546	2017	G2	32.25811	158	15	0.2	CTD	NPSG	2.438515	0.291359745412226	1.84684261483178
2017-05-31 13:42:00	68547	2017	G2	32.25811	158	15	3	CTD	NPSG	2.438515	0.291359745412226	1.84684261483178
2017-05-31 13:42:00	68548	2017	G2	32.25811	158	15	0.2	CTD	NPSG	2.438515	0.291359745412226	1.84684261483178
2017-06-01 13:30:00	68563	2017	G2	36.062	158	15	3	CTD	STZ	3.096625	0.377745538470779	1.98684659913452
2017-06-01 13:30:00	68564	2017	G2	36.062	158	15	0.2	CTD	STZ	3.096625	0.377745538470779	1.98684659913452
2017-06-01 13:30:00	68565	2017	G2	36.062	158	15	3	CTD	STZ	3.096625	0.377745538470779	1.98684659913452
2017-06-01 13:30:00	68566	2017	G2	36.062	158	15	0.2	CTD	STZ	3.096625	0.377745538470779	1.98684659913452
2017-06-02 13:29:00	68577	2017	G2	39.76333	158	15	3	CTD	NTZ	38.743627	2.67311573254052	15.9607736712601
2017-06-02 13:29:00	68578	2017	G2	39.76333	158	15	0.2	CTD	NTZ	38.743627	2.67311573254052	15.9607736712601
2017-06-02 13:29:00	68579	2017	G2	39.76333	158	15	3	CTD	NTZ	38.743627	2.67311573254052	15.9607736712601
2017-06-02 13:29:00	68580	2017	G2	39.76333	158	15	0.2	CTD	NTZ	38.743627	2.67311573254052	15.9607736712601
2017-06-03 13:30:00	68593	2017	G2	41.41658	158	15	3	CTD	NTZ	NA	2.35222937344553	13.5260772191744
2017-06-03 13:30:00	68594	2017	G2	41.41658	158	15	0.2	CTD	NTZ	NA	2.35222937344553	13.5260772191744
2017-06-03 13:30:00	68595	2017	G2	41.41658	158	15	3	CTD	NTZ	NA	2.35222937344553	13.5260772191744
2017-06-03 13:30:00	68596	2017	G2	41.41658	158	15	0.2	CTD	NTZ	NA	2.35222937344553	13.5260772191744
2017-06-03 18:37:00	68601	2017	G2	41.41658	158	15	3	CTD	NTZ	NA	2.35222937344553	13.5260772191744
2017-06-03 18:37:00	68602	2017	G2	41.41658	158	15	0.2	CTD	NTZ	NA	2.35222937344553	13.5260772191744
2017-06-03 18:37:00	68603	2017	G2	41.41658	158	15	3	CTD	NTZ	NA	2.35222937344553	13.5260772191744
2017-06-03 18:37:00	68604	2017	G2	41.41658	158	15	0.2	CTD	NTZ	NA	2.35222937344553	13.5260772191744
2017-06-04 19:53:00	68647	2017	G2	39.4999	158	15	3	CTD	NTZ	26.0186	2.17826341257232	12.9514936341592
2017-06-04 19:53:00	68648	2017	G2	39.4999	158	15	0.2	CTD	NTZ	26.0186	2.17826341257232	12.9514936341592
2017-06-04 19:53:00	68649	2017	G2	39.4999	158	15	3	CTD	NTZ	26.0186	2.17826341257232	12.9514936341592
2017-06-04 19:53:00	68650	2017	G2	39.4999	158	15	0.2	CTD	NTZ	26.0186	2.17826341257232	12.9514936341592
2017-06-05 13:32:00	68669	2017	G2	37.9999	158	15	3	CTD	NTZ	18.161466	NA	NA
2017-06-05 13:32:00	68670	2017	G2	37.9999	158	15	0.2	CTD	NTZ	18.161466	NA	NA
2017-06-05 13:32:00	68671	2017	G2	37.9999	158	15	3	CTD	NTZ	18.161466	NA	NA
2017-06-05 13:32:00	68672	2017	G2	37.9999	158	15	0.2	CTD	NTZ	18.161466	NA	NA
2017-06-05 23:06:00	68699	2017	G2	37.49989	158	15	3	CTD	NTZ	12.050447	NA	NA
2017-06-05 23:06:00	68700	2017	G2	37.49989	158	15	0.2	CTD	NTZ	12.050447	NA	NA
2017-06-05 23:06:00	68701	2017	G2	37.49989	158	15	3	CTD	NTZ	12.050447	NA	NA
2017-06-05 23:06:00	68702	2017	G2	37.49989	158	15	0.2	CTD	NTZ	12.050447	NA	NA
2017-06-06 14:29:00	68717	2017	G2	36.99988	158	15	3	CTD	NTZ	12.187672	1.11919309125887	6.81240035945155
2017-06-06 14:29:00	68718	2017	G2	36.99988	158	15	0.2	CTD	NTZ	12.187672	1.11919309125887	6.81240035945155
2017-06-06 14:29:00	68719	2017	G2	36.99988	158	15	3	CTD	NTZ	12.187672	1.11919309125887	6.81240035945155
2017-06-06 14:29:00	68720	2017	G2	36.99988	158	15	0.2	CTD	NTZ	12.187672	1.11919309125887	6.81240035945155
2017-06-07 13:33:00	68749	2017	G2	36	158	15	3	CTD	STZ	10.091738	0.627634848565296	3.44347335643377
2017-06-07 13:33:00	68750	2017	G2	36	158	15	0.2	CTD	STZ	10.091738	0.627634848565296	3.44347335643377
2017-06-07 13:33:00	68751	2017	G2	36	158	15	3	CTD	STZ	10.091738	0.627634848565296	3.44347335643377
2017-06-07 13:33:00	68752	2017	G2	36	158	15	0.2	CTD	STZ	10.091738	0.627634848565296	3.44347335643377
2017-06-08 20:48:00	68815	2017	G2	34.50004	158	15	3	CTD	STZ	6.659307	0.516583227689427	3.00137155505011
2017-06-08 20:48:00	68816	2017	G2	34.50004	158	15	0.2	CTD	STZ	6.659307	0.516583227689427	3.00137155505011
2017-06-08 20:48:00	68817	2017	G2	34.50004	158	15	3	CTD	STZ	6.659307	0.516583227689427	3.00137155505011
2017-06-08 20:48:00	68818	2017	G2	34.50004	158	15	0.2	CTD	STZ	6.659307	0.516583227689427	3.00137155505011
2017-06-09 13:32:00	68827	2017	G2	34.0001	158	15	3	CTD	STZ	3.80025	0.458776249955146	2.5378805595341
2017-06-09 13:32:00	68828	2017	G2	34.0001	158	15	0.2	CTD	STZ	3.80025	0.458776249955146	2.5378805595341
2017-06-09 13:32:00	68829	2017	G2	34.0001	158	15	3	CTD	STZ	3.80025	0.458776249955146	2.5378805595341
2017-06-09 13:32:00	68830	2017	G2	34.0001	158	15	0.2	CTD	STZ	3.80025	0.458776249955146	2.5378805595341
2017-06-10 02:04:00	68881	2017	G2	32.92878	158	12	3	CTD	STZ	4.407728	0.362341800203157	2.09395707738084
2017-06-10 02:04:00	68882	2017	G2	32.92878	158	12	0.2	CTD	STZ	4.407728	0.362341800203157	2.09395707738084
2017-06-10 02:04:00	68883	2017	G2	32.92878	158	12	3	CTD	STZ	4.407728	0.362341800203157	2.09395707738084
2017-06-10 02:04:00	68884	2017	G2	32.92878	158	12	0.2	CTD	STZ	4.407728	0.362341800203157	2.09395707738084
2017-06-10 13:31:00	68887	2017	G2	32.00008	158	15	3	CTD	NPSG	5.957265	0.424043777660147	2.64702794489158
2017-06-10 13:31:00	68888	2017	G2	32.00008	158	15	0.2	CTD	NPSG	5.957265	0.424043777660147	2.64702794489158
2017-06-10 13:31:00	68889	2017	G2	32.00008	158	15	3	CTD	NPSG	5.957265	0.424043777660147	2.64702794489158
2017-06-10 13:31:00	68890	2017	G2	32.00008	158	15	0.2	CTD	NPSG	5.957265	0.424043777660147	2.64702794489158
2017-06-11 13:31:00	68915	2017	G2	29.58205	158	15	3	CTD	NPSG	1.357579	0.261312712606688	1.8156137056311
2017-06-11 13:31:00	68916	2017	G2	29.58205	158	15	0.2	CTD	NPSG	1.357579	0.261312712606688	1.8156137056311
2017-06-11 13:31:00	68917	2017	G2	29.58205	158	15	3	CTD	NPSG	1.357579	0.261312712606688	1.8156137056311
2017-06-11 13:31:00	68918	2017	G2	29.58205	158	15	0.2	CTD	NPSG	1.357579	0.261312712606688	1.8156137056311
2019-04-11 13:50:00	72909	2019	G3	25.55	157.9952	15	3	TOW	NPSG	7.400281	0.306362991739859	1.77188385597089
2019-04-11 13:50:00	72910	2019	G3	25.55	157.9952	15	0.2	TOW	NPSG	7.400281	0.306362991739859	1.77188385597089
2019-04-11 13:50:00	72911	2019	G3	25.55	157.9952	15	3	TOW	NPSG	7.400281	0.306362991739859	1.77188385597089
2019-04-11 13:50:00	72912	2019	G3	25.55	157.9952	15	0.2	TOW	NPSG	7.400281	0.306362991739859	1.77188385597089
2019-04-11 19:40:00	72917	2019	G3	26.435	158	15	3	TOW	NPSG	7.815889	0.415858090434606	2.47541378683714
2019-04-11 19:40:00	72918	2019	G3	26.435	158	15	0.2	TOW	NPSG	7.815889	0.415858090434606	2.47541378683714
2019-04-11 19:40:00	72919	2019	G3	26.435	158	15	3	TOW	NPSG	7.815889	0.415858090434606	2.47541378683714
2019-04-11 19:40:00	72920	2019	G3	26.435	158	15	0.2	TOW	NPSG	7.815889	0.415858090434606	2.47541378683714
2019-04-11 20:00:00	72923	2019	G3	26.435	158	15	3	UW	NPSG	7.815889	0.415858090434606	2.47541378683714
2019-04-11 20:00:00	72924	2019	G3	26.435	158	15	0.2	UW	NPSG	7.815889	0.415858090434606	2.47541378683714
2019-04-11 20:00:00	72925	2019	G3	26.435	158	15	3	UW	NPSG	7.815889	0.415858090434606	2.47541378683714
2019-04-11 20:00:00	72926	2019	G3	26.435	158	15	0.2	UW	NPSG	7.815889	0.415858090434606	2.47541378683714
2019-04-12 02:00:00	72931	2019	G3	27.4115	157.9962	15	3	UW	NPSG	7.773371	0.441040960202858	3.17471655200299
2019-04-12 02:00:00	72932	2019	G3	27.4115	157.9962	15	0.2	UW	NPSG	7.773371	0.441040960202858	3.17471655200299
2019-04-12 02:00:00	72933	2019	G3	27.4115	157.9962	15	3	UW	NPSG	7.773371	0.441040960202858	3.17471655200299
2019-04-12 02:00:00	72934	2019	G3	27.4115	157.9962	15	0.2	UW	NPSG	7.773371	0.441040960202858	3.17471655200299
2019-04-12 07:50:00	72939	2019	G3	28.219	158.0003	15	3	UW	NPSG	9.716915	0.369048853763603	2.11526553324532
2019-04-12 07:50:00	72940	2019	G3	28.219	158.0003	15	0.2	UW	NPSG	9.716915	0.369048853763603	2.11526553324532
2019-04-12 07:50:00	72941	2019	G3	28.219	158.0003	15	3	UW	NPSG	9.716915	0.369048853763603	2.11526553324532
2019-04-12 07:50:00	72942	2019	G3	28.219	158.0003	15	0.2	UW	NPSG	9.716915	0.369048853763603	2.11526553324532
2019-04-12 13:10:00	72947	2019	G3	29.05167	158	15	3	UW	NPSG	7.144627	0.376945966772311	2.20831771903878
2019-04-12 13:10:00	72948	2019	G3	29.05167	158	15	0.2	UW	NPSG	7.144627	0.376945966772311	2.20831771903878
2019-04-12 13:10:00	72949	2019	G3	29.05167	158	15	3	UW	NPSG	7.144627	0.376945966772311	2.20831771903878
2019-04-12 13:10:00	72950	2019	G3	29.05167	158	15	0.2	UW	NPSG	7.144627	0.376945966772311	2.20831771903878
2019-04-12 16:15:00	72953	2019	G3	29.53333	158	15	3	UW	NPSG	8.029542	0.359138413475112	2.40246536975686
2019-04-12 16:15:00	72954	2019	G3	29.53333	158	15	0.2	UW	NPSG	8.029542	0.359138413475112	2.40246536975686
2019-04-12 16:15:00	72955	2019	G3	29.53333	158	15	3	UW	NPSG	8.029542	0.359138413475112	2.40246536975686
2019-04-12 16:15:00	72956	2019	G3	29.53333	158	15	0.2	UW	NPSG	8.029542	0.359138413475112	2.40246536975686
2019-04-12 19:14:00	72961	2019	G3	29.90967	157.9858	15	3	UW	NPSG	8.58253	0.304973444656963	1.75423095427657
2019-04-12 19:14:00	72962	2019	G3	29.90967	157.9858	15	0.2	UW	NPSG	8.58253	0.304973444656963	1.75423095427657
2019-04-12 19:14:00	72963	2019	G3	29.90967	157.9858	15	3	UW	NPSG	8.58253	0.304973444656963	1.75423095427657
2019-04-12 19:14:00	72964	2019	G3	29.90967	157.9858	15	0.2	UW	NPSG	8.58253	0.304973444656963	1.75423095427657
2019-04-12 23:30:00	72969	2019	G3	30.551	157.9998	15	3	UW	NPSG	8.21452	0.318242612517625	1.97305641282236
2019-04-12 23:30:00	72970	2019	G3	30.551	157.9998	15	0.2	UW	NPSG	8.21452	0.318242612517625	1.97305641282236
2019-04-12 23:30:00	72971	2019	G3	30.551	157.9998	15	3	UW	NPSG	8.21452	0.318242612517625	1.97305641282236
2019-04-12 23:30:00	72972	2019	G3	30.551	157.9998	15	0.2	UW	NPSG	8.21452	0.318242612517625	1.97305641282236
2019-04-13 05:25:00	72977	2019	G3	31.091	158.001	15	3	CTD	NPSG	8.519255	0.355983062609295	2.24106541577509
2019-04-13 05:25:00	72978	2019	G3	31.091	158.001	15	0.2	CTD	NPSG	8.519255	0.355983062609295	2.24106541577509
2019-04-13 05:25:00	72979	2019	G3	31.091	158.001	15	3	CTD	NPSG	8.519255	0.355983062609295	2.24106541577509
2019-04-13 05:25:00	72980	2019	G3	31.091	158.001	15	0.2	CTD	NPSG	8.519255	0.355983062609295	2.24106541577509
2019-04-13 05:25:00	72983	2019	G3	31.091	158.001	45	3	CTD	NPSG	8.519255	0.355983062609295	2.24106541577509
2019-04-13 05:25:00	72984	2019	G3	31.091	158.001	45	0.2	CTD	NPSG	8.519255	0.355983062609295	2.24106541577509
2019-04-13 05:25:00	72985	2019	G3	31.091	158.001	45	3	CTD	NPSG	8.519255	0.355983062609295	2.24106541577509
2019-04-13 05:25:00	72986	2019	G3	31.091	158.001	45	0.2	CTD	NPSG	8.519255	0.355983062609295	2.24106541577509
2019-04-13 05:25:00	72989	2019	G3	31.091	158.001	75	3	CTD	NPSG	8.519255	0.355983062609295	2.24106541577509
2019-04-13 05:25:00	72990	2019	G3	31.091	158.001	75	0.2	CTD	NPSG	8.519255	0.355983062609295	2.24106541577509
2019-04-13 05:25:00	72991	2019	G3	31.091	158.001	75	3	CTD	NPSG	8.519255	0.355983062609295	2.24106541577509
2019-04-13 05:25:00	72992	2019	G3	31.091	158.001	75	0.2	CTD	NPSG	8.519255	0.355983062609295	2.24106541577509
2019-04-13 05:25:00	72995	2019	G3	31.091	158.001	100	3	CTD	NPSG	8.519255	0.355983062609295	2.24106541577509
2019-04-13 05:25:00	72996	2019	G3	31.091	158.001	100	0.2	CTD	NPSG	8.519255	0.355983062609295	2.24106541577509
2019-04-13 05:25:00	72997	2019	G3	31.091	158.001	100	3	CTD	NPSG	8.519255	0.355983062609295	2.24106541577509
2019-04-13 05:25:00	72998	2019	G3	31.091	158.001	100	0.2	CTD	NPSG	8.519255	0.355983062609295	2.24106541577509
2019-04-13 05:25:00	73001	2019	G3	31.091	158.001	125	3	CTD	NPSG	8.519255	0.355983062609295	2.24106541577509
2019-04-13 05:25:00	73002	2019	G3	31.091	158.001	125	0.2	CTD	NPSG	8.519255	0.355983062609295	2.24106541577509
2019-04-13 05:25:00	73003	2019	G3	31.091	158.001	125	3	CTD	NPSG	8.519255	0.355983062609295	2.24106541577509
2019-04-13 05:25:00	73004	2019	G3	31.091	158.001	125	0.2	CTD	NPSG	8.519255	0.355983062609295	2.24106541577509
2019-04-13 13:25:00	73009	2019	G3	31.93333	158	15	3	UW	NPSG	8.275051	0.320820982378966	1.9630094762294
2019-04-13 13:25:00	73010	2019	G3	31.93333	158	15	0.2	UW	NPSG	8.275051	0.320820982378966	1.9630094762294
2019-04-13 13:25:00	73011	2019	G3	31.93333	158	15	3	UW	NPSG	8.275051	0.320820982378966	1.9630094762294
2019-04-13 13:25:00	73012	2019	G3	31.93333	158	15	0.2	UW	NPSG	8.275051	0.320820982378966	1.9630094762294
2019-04-13 16:20:00	73017	2019	G3	32.395	157.9967	15	3	UW	NPSG	8.265799	0.405356915195702	2.47100270317652
2019-04-13 16:20:00	73018	2019	G3	32.395	157.9967	15	0.2	UW	NPSG	8.265799	0.405356915195702	2.47100270317652
2019-04-13 16:20:00	73019	2019	G3	32.395	157.9967	15	3	UW	NPSG	8.265799	0.405356915195702	2.47100270317652
2019-04-13 16:20:00	73020	2019	G3	32.395	157.9967	15	0.2	UW	NPSG	8.265799	0.405356915195702	2.47100270317652
2019-04-13 19:00:00	73025	2019	G3	32.812	158.0005	15	3	UW	STZ	9.481579	0.365535175473318	2.44766126492383
2019-04-13 19:00:00	73026	2019	G3	32.812	158.0005	15	0.2	UW	STZ	9.481579	0.365535175473318	2.44766126492383
2019-04-13 19:00:00	73027	2019	G3	32.812	158.0005	15	3	UW	STZ	9.481579	0.365535175473318	2.44766126492383
2019-04-13 19:00:00	73028	2019	G3	32.812	158.0005	15	0.2	UW	STZ	9.481579	0.365535175473318	2.44766126492383
2019-04-13 22:07:00	73031	2019	G3	33.2745	157.9998	15	3	UW	STZ	10.468872	0.343042144616571	2.18352180589029
2019-04-13 22:07:00	73032	2019	G3	33.2745	157.9998	15	0.2	UW	STZ	10.468872	0.343042144616571	2.18352180589029
2019-04-13 22:07:00	73033	2019	G3	33.2745	157.9998	15	3	UW	STZ	10.468872	0.343042144616571	2.18352180589029
2019-04-13 22:07:00	73034	2019	G3	33.2745	157.9998	15	0.2	UW	STZ	10.468872	0.343042144616571	2.18352180589029
2019-04-14 02:30:00	73037	2019	G3	33.93067	157.9965	15	3	UW	STZ	10.981161	0.408248446362796	2.99613937017097
2019-04-14 02:30:00	73038	2019	G3	33.93067	157.9965	15	0.2	UW	STZ	10.981161	0.408248446362796	2.99613937017097
2019-04-14 02:30:00	73039	2019	G3	33.93067	157.9965	15	3	UW	STZ	10.981161	0.408248446362796	2.99613937017097
2019-04-14 02:30:00	73040	2019	G3	33.93067	157.9965	15	0.2	UW	STZ	10.981161	0.408248446362796	2.99613937017097
2019-04-14 04:12:00	73045	2019	G3	34.18267	158.0008	15	3	UW	STZ	11.799241	0.329790031895923	1.99066507962011
2019-04-14 04:12:00	73046	2019	G3	34.18267	158.0008	15	0.2	UW	STZ	11.799241	0.329790031895923	1.99066507962011
2019-04-14 04:12:00	73047	2019	G3	34.18267	158.0008	15	3	UW	STZ	11.799241	0.329790031895923	1.99066507962011
2019-04-14 04:12:00	73048	2019	G3	34.18267	158.0008	15	0.2	UW	STZ	11.799241	0.329790031895923	1.99066507962011
2019-04-14 07:05:00	73051	2019	G3	34.62617	158.0002	15	3	UW	STZ	11.364312	0.269807516638353	1.58099864495432
2019-04-14 07:05:00	73052	2019	G3	34.62617	158.0002	15	0.2	UW	STZ	11.364312	0.269807516638353	1.58099864495432
2019-04-14 07:05:00	73053	2019	G3	34.62617	158.0002	15	3	UW	STZ	11.364312	0.269807516638353	1.58099864495432
2019-04-14 07:05:00	73054	2019	G3	34.62617	158.0002	15	0.2	UW	STZ	11.364312	0.269807516638353	1.58099864495432
NA	73059	2019	G3	35.065	158.0003	15	3	UW	NTZ	NA	NA	NA
NA	73060	2019	G3	35.065	158.0003	15	0.2	UW	NTZ	NA	NA	NA
NA	73061	2019	G3	35.065	158.0003	15	3	UW	NTZ	NA	NA	NA
NA	73062	2019	G3	35.065	158.0003	15	0.2	UW	NTZ	NA	NA	NA
2019-04-14 13:25:00	73065	2019	G3	35.5765	158.0003	15	3	UW	NTZ	10.859449	0.463436646821899	2.18968516742609
2019-04-14 13:25:00	73066	2019	G3	35.5765	158.0003	15	0.2	UW	NTZ	10.859449	0.463436646821899	2.18968516742609
2019-04-14 13:25:00	73067	2019	G3	35.5765	158.0003	15	3	UW	NTZ	10.859449	0.463436646821899	2.18968516742609
2019-04-14 13:25:00	73068	2019	G3	35.5765	158.0003	15	0.2	UW	NTZ	10.859449	0.463436646821899	2.18968516742609
2019-04-14 17:21:00	73075	2019	G3	36.1935	158	0	3	UW	NTZ	12.368729	0.594544980674151	2.96509253512716
2019-04-14 17:21:00	73076	2019	G3	36.1935	158	0	0.2	UW	NTZ	12.368729	0.594544980674151	2.96509253512716
2019-04-14 17:21:00	73077	2019	G3	36.1935	158	0	3	UW	NTZ	12.368729	0.594544980674151	2.96509253512716
2019-04-14 17:21:00	73078	2019	G3	36.1935	158	0	0.2	UW	NTZ	12.368729	0.594544980674151	2.96509253512716
2019-04-15 00:20:00	73081	2019	G3	36.91033	158.0007	125	3	CTD	NTZ	21.012687	NA	NA
2019-04-15 00:20:00	73082	2019	G3	36.91033	158.0007	125	0.2	CTD	NTZ	21.012687	NA	NA
2019-04-15 00:20:00	73083	2019	G3	36.91033	158.0007	125	3	CTD	NTZ	21.012687	NA	NA
2019-04-15 00:20:00	73084	2019	G3	36.91033	158.0007	125	0.2	CTD	NTZ	21.012687	NA	NA
2019-04-15 00:20:00	73087	2019	G3	36.91033	158.0007	75	3	CTD	NTZ	21.012687	NA	NA
2019-04-15 00:20:00	73088	2019	G3	36.91033	158.0007	75	0.2	CTD	NTZ	21.012687	NA	NA
2019-04-15 00:20:00	73089	2019	G3	36.91033	158.0007	75	3	CTD	NTZ	21.012687	NA	NA
2019-04-15 00:20:00	73090	2019	G3	36.91033	158.0007	75	0.2	CTD	NTZ	21.012687	NA	NA
2019-04-15 00:20:00	73093	2019	G3	36.91033	158.0007	60	3	CTD	NTZ	21.012687	NA	NA
2019-04-15 00:20:00	73094	2019	G3	36.91033	158.0007	60	0.2	CTD	NTZ	21.012687	NA	NA
2019-04-15 00:20:00	73095	2019	G3	36.91033	158.0007	60	3	CTD	NTZ	21.012687	NA	NA
2019-04-15 00:20:00	73096	2019	G3	36.91033	158.0007	60	0.2	CTD	NTZ	21.012687	NA	NA
2019-04-15 00:20:00	73099	2019	G3	36.91033	158.0007	45	3	CTD	NTZ	21.012687	NA	NA
2019-04-15 00:20:00	73100	2019	G3	36.91033	158.0007	45	0.2	CTD	NTZ	21.012687	NA	NA
2019-04-15 00:20:00	73101	2019	G3	36.91033	158.0007	45	3	CTD	NTZ	21.012687	NA	NA
2019-04-15 00:20:00	73102	2019	G3	36.91033	158.0007	45	0.2	CTD	NTZ	21.012687	NA	NA
2019-04-15 00:20:00	73105	2019	G3	36.91033	158.0007	15	3	CTD	NTZ	21.012687	NA	NA
2019-04-15 00:20:00	73106	2019	G3	36.91033	158.0007	15	0.2	CTD	NTZ	21.012687	NA	NA
2019-04-15 00:20:00	73107	2019	G3	36.91033	158.0007	15	3	CTD	NTZ	21.012687	NA	NA
2019-04-15 00:20:00	73108	2019	G3	36.91033	158.0007	15	0.2	CTD	NTZ	21.012687	NA	NA
2019-04-15 07:10:00	73115	2019	G3	37.46967	158.0003	15	3	UW	NTZ	28.935489	NA	NA
2019-04-15 07:10:00	73116	2019	G3	37.46967	158.0003	15	0.2	UW	NTZ	28.935489	NA	NA
2019-04-15 07:10:00	73117	2019	G3	37.46967	158.0003	15	3	UW	NTZ	28.935489	NA	NA
2019-04-15 07:10:00	73118	2019	G3	37.46967	158.0003	15	0.2	UW	NTZ	28.935489	NA	NA
2019-04-15 13:20:00	73121	2019	G3	38.54567	158.0003	15	3	UW	NTZ	31.242	1.64341631640006	10.009665838881
2019-04-15 13:20:00	73122	2019	G3	38.54567	158.0003	15	0.2	UW	NTZ	31.242	1.64341631640006	10.009665838881
2019-04-15 13:20:00	73123	2019	G3	38.54567	158.0003	15	3	UW	NTZ	31.242	1.64341631640006	10.009665838881
2019-04-15 13:20:00	73124	2019	G3	38.54567	158.0003	15	0.2	UW	NTZ	31.242	1.64341631640006	10.009665838881
2019-04-15 19:28:00	73127	2019	G3	39.65683	157.9997	15	3	UW	NTZ	31.01233	1.54335271751056	9.05994052952478
2019-04-15 19:28:00	73128	2019	G3	39.65683	157.9997	15	0.2	UW	NTZ	31.01233	1.54335271751056	9.05994052952478
2019-04-15 19:28:00	73129	2019	G3	39.65683	157.9997	15	3	UW	NTZ	31.01233	1.54335271751056	9.05994052952478
2019-04-15 19:28:00	73130	2019	G3	39.65683	157.9997	15	0.2	UW	NTZ	31.01233	1.54335271751056	9.05994052952478
2019-04-16 01:05:00	73133	2019	G3	40.613	157.9998	15	3	UW	NTZ	29.649316	1.36965484959555	8.24296786043795
2019-04-16 01:05:00	73134	2019	G3	40.613	157.9998	15	0.2	UW	NTZ	29.649316	1.36965484959555	8.24296786043795
2019-04-16 01:05:00	73135	2019	G3	40.613	157.9998	15	3	UW	NTZ	29.649316	1.36965484959555	8.24296786043795
2019-04-16 01:05:00	73136	2019	G3	40.613	157.9998	15	0.2	UW	NTZ	29.649316	1.36965484959555	8.24296786043795
2019-04-16 18:20:00	73143	2019	G3	41.67963	158.0513	100	3	CTD	NTZ	27.970624	1.23002153840185	7.35737881491207
2019-04-16 18:20:00	73144	2019	G3	41.67963	158.0513	100	0.2	CTD	NTZ	27.970624	1.23002153840185	7.35737881491207
2019-04-16 18:20:00	73145	2019	G3	41.67963	158.0513	100	3	CTD	NTZ	27.970624	1.23002153840185	7.35737881491207
2019-04-16 18:20:00	73146	2019	G3	41.67963	158.0513	100	0.2	CTD	NTZ	27.970624	1.23002153840185	7.35737881491207
2019-04-16 18:55:00	73149	2019	G3	41.67963	158.0513	75	3	CTD	NTZ	27.970624	1.23002153840185	7.35737881491207
2019-04-16 18:55:00	73150	2019	G3	41.67963	158.0513	75	0.2	CTD	NTZ	27.970624	1.23002153840185	7.35737881491207
2019-04-16 18:55:00	73151	2019	G3	41.67963	158.0513	75	3	CTD	NTZ	27.970624	1.23002153840185	7.35737881491207
2019-04-16 18:55:00	73152	2019	G3	41.67963	158.0513	75	0.2	CTD	NTZ	27.970624	1.23002153840185	7.35737881491207
2019-04-16 18:59:00	73155	2019	G3	41.67963	158.0513	60	3	CTD	NTZ	27.970624	1.23002153840185	7.35737881491207
2019-04-16 18:59:00	73156	2019	G3	41.67963	158.0513	60	0.2	CTD	NTZ	27.970624	1.23002153840185	7.35737881491207
2019-04-16 18:59:00	73157	2019	G3	41.67963	158.0513	60	3	CTD	NTZ	27.970624	1.23002153840185	7.35737881491207
2019-04-16 18:59:00	73158	2019	G3	41.67963	158.0513	60	0.2	CTD	NTZ	27.970624	1.23002153840185	7.35737881491207
2019-04-16 18:59:00	73161	2019	G3	41.67963	158.0513	45	3	CTD	NTZ	27.970624	1.23002153840185	7.35737881491207
2019-04-16 18:59:00	73162	2019	G3	41.67963	158.0513	45	0.2	CTD	NTZ	27.970624	1.23002153840185	7.35737881491207
2019-04-16 18:59:00	73163	2019	G3	41.67963	158.0513	45	3	CTD	NTZ	27.970624	1.23002153840185	7.35737881491207
2019-04-16 18:59:00	73164	2019	G3	41.67963	158.0513	45	0.2	CTD	NTZ	27.970624	1.23002153840185	7.35737881491207
2019-04-16 18:59:00	73167	2019	G3	41.67963	158.0513	15	3	CTD	NTZ	27.970624	1.23002153840185	7.35737881491207
2019-04-16 18:59:00	73168	2019	G3	41.67963	158.0513	15	0.2	CTD	NTZ	27.970624	1.23002153840185	7.35737881491207
2019-04-16 18:59:00	73169	2019	G3	41.67963	158.0513	15	3	CTD	NTZ	27.970624	1.23002153840185	7.35737881491207
2019-04-16 18:59:00	73170	2019	G3	41.67963	158.0513	15	0.2	CTD	NTZ	27.970624	1.23002153840185	7.35737881491207
2019-04-20 18:00:00	73349	2019	G3	37.00289	158.0005	125	3	CTD	NTZ	10.97939	1.09118893651763	6.31785162495419
2019-04-20 18:00:00	73350	2019	G3	37.00289	158.0005	125	0.2	CTD	NTZ	10.97939	1.09118893651763	6.31785162495419
2019-04-20 18:00:00	73351	2019	G3	37.00289	158.0005	125	3	CTD	NTZ	10.97939	1.09118893651763	6.31785162495419
2019-04-20 18:00:00	73352	2019	G3	37.00289	158.0005	125	0.2	CTD	NTZ	10.97939	1.09118893651763	6.31785162495419
2019-04-20 18:00:00	73355	2019	G3	37.00289	158.0005	100	3	CTD	NTZ	10.97939	1.09118893651763	6.31785162495419
2019-04-20 18:00:00	73356	2019	G3	37.00289	158.0005	100	0.2	CTD	NTZ	10.97939	1.09118893651763	6.31785162495419
2019-04-20 18:00:00	73357	2019	G3	37.00289	158.0005	60	3	CTD	NTZ	10.97939	1.09118893651763	6.31785162495419
2019-04-20 18:00:00	73358	2019	G3	37.00289	158.0005	60	0.2	CTD	NTZ	10.97939	1.09118893651763	6.31785162495419
2019-04-20 18:00:00	73361	2019	G3	37.00289	158.0005	60	3	CTD	NTZ	10.97939	1.09118893651763	6.31785162495419
2019-04-20 18:00:00	73362	2019	G3	37.00289	158.0005	60	0.2	CTD	NTZ	10.97939	1.09118893651763	6.31785162495419
2019-04-20 18:00:00	73363	2019	G3	37.00289	158.0005	100	3	CTD	NTZ	10.97939	1.09118893651763	6.31785162495419
2019-04-20 18:00:00	73364	2019	G3	37.00289	158.0005	100	0.2	CTD	NTZ	10.97939	1.09118893651763	6.31785162495419
2019-04-20 18:00:00	73367	2019	G3	37.00289	158.0005	45	3	CTD	NTZ	10.97939	1.09118893651763	6.31785162495419
2019-04-20 18:00:00	73368	2019	G3	37.00289	158.0005	45	0.2	CTD	NTZ	10.97939	1.09118893651763	6.31785162495419
2019-04-20 18:00:00	73369	2019	G3	37.00289	158.0005	45	3	CTD	NTZ	10.97939	1.09118893651763	6.31785162495419
2019-04-20 18:00:00	73370	2019	G3	37.00289	158.0005	45	0.2	CTD	NTZ	10.97939	1.09118893651763	6.31785162495419
2019-04-20 18:00:00	73373	2019	G3	37.00289	158.0005	15	3	CTD	NTZ	10.97939	1.09118893651763	6.31785162495419
2019-04-20 18:00:00	73374	2019	G3	37.00289	158.0005	15	0.2	CTD	NTZ	10.97939	1.09118893651763	6.31785162495419
2019-04-20 18:00:00	73375	2019	G3	37.00289	158.0005	15	3	CTD	NTZ	10.97939	1.09118893651763	6.31785162495419
2019-04-20 18:00:00	73376	2019	G3	37.00289	158.0005	15	0.2	CTD	NTZ	10.97939	1.09118893651763	6.31785162495419
2019-04-22 16:24:00	73403	2019	G3	32.9333	158.0001	60	3	CTD	STZ	5.17273	0.42322954107168	2.59781332634343
2019-04-22 16:24:00	73422	2019	G3	32.9333	158.0001	15	0.2	CTD	STZ	5.17273	0.42322954107168	2.59781332634343
2019-04-22 16:24:00	73423	2019	G3	32.9333	158.0001	15	3	CTD	STZ	5.17273	0.42322954107168	2.59781332634343
2019-04-22 16:24:00	73424	2019	G3	32.9333	158.0001	15	0.2	CTD	STZ	5.17273	0.42322954107168	2.59781332634343
2019-04-25 00:45:00	73482	2019	G3	42.33376	158.0006	75	3	CTD	NTZ	38.333517	1.18773395457086	6.93965760622928
2019-04-25 00:45:00	73483	2019	G3	42.33376	158.0006	75	0.2	CTD	NTZ	38.333517	1.18773395457086	6.93965760622928
2019-04-25 00:45:00	73484	2019	G3	42.33376	158.0006	75	3	CTD	NTZ	38.333517	1.18773395457086	6.93965760622928
2019-04-25 00:45:00	73485	2019	G3	42.33376	158.0006	75	0.2	CTD	NTZ	38.333517	1.18773395457086	6.93965760622928
2019-04-25 00:45:00	73488	2019	G3	42.33376	158.0006	60	3	CTD	NTZ	38.333517	1.18773395457086	6.93965760622928
2019-04-25 00:45:00	73489	2019	G3	42.33376	158.0006	60	0.2	CTD	NTZ	38.333517	1.18773395457086	6.93965760622928
2019-04-25 00:45:00	73490	2019	G3	42.33376	158.0006	60	3	CTD	NTZ	38.333517	1.18773395457086	6.93965760622928
2019-04-25 00:45:00	73491	2019	G3	42.33376	158.0006	60	0.2	CTD	NTZ	38.333517	1.18773395457086	6.93965760622928
2019-04-25 00:50:00	73493	2019	G3	42.33376	158.0006	5	3	CTD	NTZ	38.333517	1.18773395457086	6.93965760622928
2019-04-25 00:50:00	73494	2019	G3	42.33376	158.0006	5	0.2	CTD	NTZ	38.333517	1.18773395457086	6.93965760622928
2019-04-25 00:50:00	73495	2019	G3	42.33376	158.0006	15	0.2	CTD	NTZ	38.333517	1.18773395457086	6.93965760622928
2019-04-25 00:50:00	73496	2019	G3	42.33376	158.0006	15	3	CTD	NTZ	38.333517	1.18773395457086	6.93965760622928
2019-04-25 00:50:00	73497	2019	G3	42.33376	158.0006	15	0.2	CTD	NTZ	38.333517	1.18773395457086	6.93965760622928
2019-04-25 00:50:00	73500	2019	G3	42.33376	158.0006	5	3	CTD	NTZ	38.333517	1.18773395457086	6.93965760622928
2019-04-25 00:50:00	73501	2019	G3	42.33376	158.0006	15	0.2	CTD	NTZ	38.333517	1.18773395457086	6.93965760622928
2019-04-25 00:50:00	73503	2019	G3	42.33376	158.0006	15	3	CTD	NTZ	38.333517	1.18773395457086	6.93965760622928
